# Assessing Structures and Conformational Ensembles of Apo and Holo Protein States Using Randomized Alanine Sequence Scanning Combined with Shallow Subsampling in AlphaFold2 : Insights and Lessons from Predictions of Functional Allosteric Conformations

**DOI:** 10.1101/2024.11.04.621947

**Authors:** Nishank Raisinghani, Vedant Parikh, Brandon Foley, Gennady Verkhivker

## Abstract

Proteins often exist in multiple conformational states, influenced by the binding of ligands or substrates. The study of these states, particularly the apo (unbound) and holo (ligand-bound) forms, is crucial for understanding protein function, dynamics, and interactions. In the current study, we use AlphaFold2 that combines randomized alanine sequence masking with shallow multiple sequence alignment subsampling to expand the conformational diversity of the predicted structural ensembles and capture conformational changes between apo and holo protein forms. Using several well-established datasets of structurally diverse apo-holo protein pairs, the proposed approach enables robust predictions of apo and holo structures and conformational ensembles, while also displaying notably similar dynamics distributions. These observations are consistent with the view that the intrinsic dynamics of allosteric proteins is defined by the structural topology of the fold and favors conserved conformational motions driven by soft modes. Our findings support the notion that AlphaFold2 approaches can yield reasonable accuracy in predicting minor conformational adjustments between apo and holo states, especially for proteins with moderate localized changes upon ligand binding. However, for large, hinge-like domain movements, AlphaFold2 tends to predict the most stable domain orientation which is typically the apo form rather than the full range of functional conformations characteristic of the holo ensemble. These results indicate that robust modeling of functional protein states may require more accurate characterization of flexible regions in functional conformations and detection of high energy conformations. By incorporating a wider variety of protein structures in training datasets including both apo and holo forms, the model can learn to recognize and predict the structural changes that occur upon ligand binding.
