## Supplemental Table S1 for "Assessing Structures and Conformational Ensembles of Apo and Holo Protein States Using Randomized Alanine Sequence Scanning Combined with Shallow Subsampling in AlphaFold2 : Insights and Lessons from Predictions of Functional Allosteric Conformations"

### Sheet: Sheet1
Table S1. The list of apo and holo protein pairs
Apo				Holo
PDB ID		chain ID	# resolved residues	PDB ID	chain ID	ligand code	# resolved residues
3PPN		A	270	3PPR	B	4CS	271
4W51		A	164	4W58	A	3H2	165
4I92		A	289	4I94	B	ANP	297
6E5D		A	173	6E5F	A	L6T	173
5H9A		A	139	6E5L	A	HVD	140
4IC4		A	372	4INQ	A	PIF	372
1EZM		A	298	3DBK	A	RDF	298
1S2O		A	244	1U2S	A	GLC	244
1TVQ		A	125	1TW4	A	2xCHD	125
2OY4		A	157	3DPF	A	AXB	163
5NIA		A	609	5NI6	A	DJ3	608
1Y1A		A	183	1Y1A	B	GSH	183
3NX1		A	162	3NX2	A	FER	162
1KX9		B	102	1N8V	B	3xBDD	103
5NZM		A	483	2OEG	A	UPG	482
6YPK		A	327	5OSZ	A	AHK:403	327
2CEY		A	306	6H76	A	SLB	308
1URP		A	271	2DRI	A	RIP	271
3FVJ		A	124	2B03	A	TUD	124
3UGK		A	372	3UH1	A	NAI,SHR	367
2ZKU		B	561	3VQS	A	JT1	553
5ZA4		A	488	5YYB	A	NGE	482
4V38		A	388	4V3B	A	C	388
3P53		A	486	6I11	A	H0H	484
2HQ8		B	182	2HPS	A	CTZ	184
2W9T		A	159	2W9S	C	NDP,TOP	157
4R72		A	318	4R74	D	F6P	319
3QXW		B	124	3QXV	A	MTX	123
3KJE		A	254	3KJG	A	ADP	254
2LAO		A	238	1LAH	E	ORN	238
4P0I		B	256	5OTA	A	AQQ	254
1KMO		A	661	1KMP	A	2xCIT-2xFe	647
1J8F		C	303	6QCN	B	AR6	300
5UXA		A	301	5IGY	A	GDP-Ca,ERY	295
6HB0		A	292	6HBD	A	GZL	305
2FJY		A	136	2P70	A	2xPRZ	132
5G1M		A	333	5G3R	A	89A,NAG	335
6RVM		C	308	5XDT	A	ZI7-Ca	306
1K3F		B	253	1U1D	F	181	250
1OK8		A	394	1OKE	B	BOG	394
2OHG		A	264	2OHV	A	NHL	264
2WGB		A	178	2V57	A	PRL,IPA	177
3RWV		A	205	3S0K	A	03F	203
1FTO	1ftm	A	257	1FTM	A	AMPA	257
1JEJ	1jg6	A	351	1JEG	A	Uridine-5′-diphosphate	351
1GUD	1rpj	A	288	1RPJ	A	D-Allose	288
1URP	2dri	A	271	2DRI	A	D-Ribose	271
1USG	1usi	A	345	1USI	A	Phenylalanine	345
1RF5	1rf4	A	427	1RF4	A	SPQ	427
1SW5	1sw2	A	270	1SW2	A	Glycine-betaine	270
1EX6	1ex7	A	186	1EX7	A	GMP	186
2E2N	2e2o	A	298	2E2O	A	Glucose	298
1Y3Q	1y3n	A	490	1Y3N	A	Alginate Disaccharide	490

### Sheet: Sheet3
GluR2 ligand binding core	GLUR2	1fto	1ftm	257	AMPA	2.2	2.0
DNA Beta-Glucosyl-transferase	GLUCO	1jej	1jg6	351	Uridine-5′-diphosphate	2.1	2.6
D-Allose binding protein	ALLO	1gud	1rpj	288	D-Allose	4.4	4.0
D-Ribose binding protein	RIB	1urp	2dri	271	<img src="http://www.ploscompbiol.org/article/fetchObject.action?uri=info:doi/10.1371/journal.pcbi.1000634.e001&amp;representation=PNG">-D-Ribose	4.3	3.5
L-Leucine binding protein	LEUB	1usg	1usi	345	Phenylalanine	7.1	6.8
5-Enolpyruvylshikimate-3-phosphate synthase	EPSP	1rf5	1rf4	427	SPQ	3.7	4.6
Osmo-protection protein	OSMO	1sw5	1sw2	270	Glycine-betaine	5.0	4.4
Guanylate kinase	GUA	1ex6	1ex7	186	GMP	3.6	3.9
Hexokinase	HEXO	2e2n	2e2o	298	Glucose	3.0	1.9
Alginate binding protein	ALGI	1y3q	1y3n	490	Alginate Disaccharide	4.8	3.6

### Sheet: Sheet2
3PPN		A	270	3PPR	B	4CS	271
4W51		A	164	4W58	A	3H2	165
4I92		A	289	4I94	B	ANP	297
6E5D		A	173	6E5F	A	L6T	173
5H9A		A	139	6E5L	A	HVD	140
4IC4		A	372	4INQ	A	PIF	372
1EZM		A	298	3DBK	A	RDF	298
1S2O		A	244	1U2S	A	GLC	244
1TVQ		A	125	1TW4	A	2xCHD	125
2OY4		A	157	3DPF	A	AXB	163
5NIA		A	609	5NI6	A	DJ3	608
1Y1A		A	183	1Y1A	B	GSH	183
3NX1		A	162	3NX2	A	FER	162
1KX9		B	102	1N8V	B	3xBDD	103
5NZM		A	483	2OEG	A	UPG	482
6YPK		A	327	5OSZ	A	AHK:403	327
2CEY		A	306	6H76	A	SLB	308
1URP		A	271	2DRI	A	RIP	271
3FVJ		A	124	2B03	A	TUD	124
3UGK		A	372	3UH1	A	NAI,SHR	367
2ZKU		B	561	3VQS	A	JT1	553
5ZA4		A	488	5YYB	A	NGE	482
4V38		A	388	4V3B	A	C	388
3P53		A	486	6I11	A	H0H	484
2HQ8		B	182	2HPS	A	CTZ	184
2W9T		A	159	2W9S	C	NDP,TOP	157
4R72		A	318	4R74	D	F6P	319
3QXW		B	124	3QXV	A	MTX	123
3KJE		A	254	3KJG	A	ADP	254
2LAO		A	238	1LAH	E	ORN	238
4P0I		B	256	5OTA	A	AQQ	254
1KMO		A	661	1KMP	A	2xCIT-2xFe	647
1J8F		C	303	6QCN	B	AR6	300
5UXA		A	301	5IGY	A	GDP-Ca,ERY	295
6HB0		A	292	6HBD	A	GZL	305
2FJY		A	136	2P70	A	2xPRZ	132
5G1M		A	333	5G3R	A	89A,NAG	335
6RVM		C	308	5XDT	A	ZI7-Ca	306
1K3F		B	253	1U1D	F	181	250
1OK8		A	394	1OKE	B	BOG	394
2OHG		A	264	2OHV	A	NHL	264
2WGB		A	178	2V57	A	PRL,IPA	177
3RWV		A	205	3S0K	A	03F	203
